# AGO1 and HSP90 buffer different genetic variants in *Arabidopsis thaliana*

**DOI:** 10.1101/2022.06.27.497824

**Authors:** Tzitziki Lemus, G. Alex Mason, Kerry L. Bubb, Cristina M. Alexandre, Christine Queitsch, Josh T. Cuperus

## Abstract

Argonaute 1 (AGO1), the principal protein component of microRNA-mediated regulation, plays a key role in plant growth and development. AGO1 physically interacts with the chaperone HSP90, which buffers cryptic genetic variation in plants and animals. We sought to determine whether genetic perturbation of *AGO1* in *Arabidopsis thaliana* would also reveal cryptic genetic variation, and if so, whether *AGO1*-dependent loci overlap with those dependent on HSP90. To address these questions, we introgressed a hypomorphic mutant allele of *AGO1* into a set of mapping lines derived from the commonly used *Arabidopsis* strains Col-0 and L*er*. Although we identified several cases in which AGO1 buffered genetic variation, none of the *AGO1*-dependent loci overlapped with those buffered by HSP90 for the traits assayed. We focused on one buffered locus where *AGO1* perturbation uncoupled the traits days to flowering and rosette leaf number, which are otherwise closely correlated. Using a bulk segregant approach, we identified a non-functional L*er hua2* mutant allele as the causal AGO1-buffered polymorphism. Introduction of a non-functional *hua2* allele into a Col-0 *ago1* mutant background recapitulated the L*er-*dependent *ago1* phenotype, implying that coupling of these traits involves different molecular players in these closely related strains. Taken together, our findings demonstrate that even though AGO1 and HSP90 buffer genetic variation in the same traits, these robustness regulators interact epistatically with different genetic loci, suggesting that higher-order epistasis is uncommon.

**Article Summary:** Argonaute 1 (AGO1), a key player in plant development, interacts with the chaperone HSP90 which buffers environmental and genetic variation. We found that *AGO1* buffers environmental and genetic variation in the same traits; however, AGO1-dependent and HSP90-dependent loci do not overlap. Detailed analysis of a buffered locus found that a non-functional *HUA2* allele decouples days to flowering and rosette leaf number in an AGO1-dependent manner, suggesting the AGO1-dependent buffering acts at the network level.
