## Supplemental Table 3 for "AGO1 and HSP90 buffer different genetic variants in *Arabidopsis thaliana*"

### Sheet: p_values
Supplemental table 3. Statistical comparisons of phenotypic trait means between STAIRS lines and ago1-27;STAIRS background lines. Evidence of ago1-27 revealing and concealing genetic variation.
	P -values for Wilcoxon tests
	STAIRS 9448	Chr3: 18,230,000 - 23,459,830
		WT comparison	ago1-27 comparison	Col-0 comparison	STAIRS comparison
	Phenotype	Col-0 vs STAIRS	Col-0 vs STAIRS	WT vs ago1-27	WT vs ago1-27	Interaction	HSP90-loci overlap?
	Hypocoyl length	0.01742	0.0001058	0.1342	1.022e-08	0.02356	No
	Root length	1.672e-10	0.1053	4.66e-13	1.55e-06	2.07e-06	No
	Days to flowering	0.009669	0.8626	5.19e-13	3.66e-12	0.115	No
	Rosette leaf number	0.01097	0.01928	0.1829	1.76e-06	0.0005618	No
	Rosette diameter	0.04064	0.3557	0.03844	0.368	0.02898	No
	STAIRS 9459	Chr3: 1 - 9,742,000
		WT comparison	ago1-27 comparison	Col-0 comparison	STAIRS comparison
	Phenotype	Col-0 vs STAIRS	Col-0 vs STAIRS	WT vs ago1-27	WT vs ago1-27	Interaction	HSP90-loci overlap?
	Hypocoyl length	4.403e-14	0.0002086	8.901e-07	2.351e-05	0.791	No
	Root length	0.3061	0.05951	< 2.2e-16	3.71e-11	0.019	No
	Days to flowering	1.026e-11	0.3453	2.342e-12	0.6142	0.01733	No
	Rosette leaf number	7.547e-11	0.5091	0.2713	0.0006739	0.001479	No
	Rosette diameter	0.4101	0.007122	2.848e-09	0.002329	0.03961	No
	STAIRS 9472	Chr5: 1 - 9,479,000
		WT comparison	ago1-27 comparison	Col-0 comparison	STAIRS comparison
	Phenotype	Col-0 vs STAIRS	Col-0 vs STAIRS	WT vs ago1-27	WT vs ago1-27	Interaction	HSP90-loci overlap?
	Hypocoyl length	0.05654	0.03892	3.285e-12	3.347e-10	0.00473	No
	Root length	2.413e-08	0.01418	< 2.2E-16	3.186e-08	0.00954	No
	Days to flowering	5.363e-11	4.657e-12	5.514e-12	0.4714	< 2.2E-16	No
	Rosette leaf number	2.596e-12	3.449e-12	0.000102	2.328e-12	< 2.2E-16	No
	Rosette diameter	< 2.2E-16	< 2.2E-16	1.096e-10	< 2.2E-16	0.0008532	No
	STAIRS 9501	Chr5: 9,479,000 - 26,975,502
		Wt comparison	ago1-27 comparison	Col-0 comparison	Ler comparison
	Phenotype	Col-0 vs STAIRS	Col-0 vs STAIRS	Wt vs ago1-27	Wt vs ago1-27	Interaction	HSP90-loci overlap?
	Hypocoyl length	4.496e-07	0.396	0.6365	6.66e-05	0.07066	Yes
	Root length	0.0002358	3.395e-05	1.332e-07	1.464e-05	0.558	Yes
	Days to flowering	0.000186	0.3837	6.104e-12	4.056e-13	0.14924	Yes
	Rosette leaf number	0.001278	0.01078	0.0004551	0.1513	7.498e-05	No
	Rosette diameter	0.003821	0.3217	4.48e-16	8.937e-12	0.193726	No
	Wt comparison refers to the comparison of Wt Col-0 and Wt STAIRS
	ago1-27 comparison refers to the comparison between Col-0 ago1-27 and STAIRS ago1-27
	Col-0 comparison refers to the comparison beetween Col-0 Wt and Col-0 ago1-27
	Ler comparison refers to the comparison beetween Wt STAIRS and STAIRS ago1-27
