## Supplemental Table 4 for "AGO1 and HSP90 buffer different genetic variants in *Arabidopsis thaliana*"

### Sheet: Ct_values
Supplemental table 4. qPCR measurements of genes involved in flowering time in the Ler segment of ST9472 line
	Description of the data
	Average Ct values from 3 technical replicates per gene, per biological replicate
	Replicate	agoCol	WtCol	agoLer	ST_9472	WtLer	Gene
	1	27.535	26.8	26.63	26.9167	26.6033	CO
	2	26.6633	26.6233	25.425	25.5633	25.8967	CO
	1	21.6933	24.69	26.925	27.865	30.745	FLC
	2	23.5333	24.81	27.6867	30.43	28.675	FLC
	1	23.63	23.8367	24.2433	23.4733	23.2233	SMZ
	2	23.2833	22.8	23.51	23.41	22.8467	SMZ
	1	22.75	22.7967	22.74	22.61	22.7767	SPL7
	2	22.62	22.6567	22.6167	22.71	22.72	SPL7
	1	29.7367	29.5067	27.5133	28.5167	27.8033	TFL1
	2	29.5367	28.6067	27.5333	27.9533	27.4333	TFL1
	1	21.665	22.99	20.85	23.615	23.4967	SPL3
	2	19.9333	21.8333	19.4667	22.1733	21.9767	SPL3
	1	25.3767	25.4233	23.7667	25.99	25.5433	SPL4
	2	23.19	24.3933	21.6367	24.4967	24.59	SPL4
	1	22.6967	23.8933	21.7933	24.04	23.6767	SPL9
	2	21.5567	22.78	20.67	22.7367	22.88	SPL9
	1	23.4033	23.6033	22.91	23.4367	23.3733	ELF6
	2	22.9867	23.4167	22.6867	23.55	23.4933	ELF6

### Sheet: Relative_expr
	Description of the data
	Average Relative expression values from 3 technical replicates per gene, per biological replicate
	Replicate	agoCol	WtCol	agoLer	ST_9472	WtLer	Gene
	1	0.634709	0.820268	0.659373	0.234474	2.11282	CO
	2	2.23328	1.21911	2.91636	2.53005	1.09873	CO
	1	9.34482	0.909093	0.137977	0.0311959	0.0307309	FLC
	2	5.01935	1.1	0.156131	0.0222636	0.0411157	FLC
	1	0.884745	0.616996	0.51883	0.782773	0.812252	SMZ
	2	1.54043	1.62076	0.911722	1.10701	1.22547	SMZ
	1	1.08048	0.841868	0.976032	0.944965	0.734584	SPL7
	2	1.61888	1.18783	1.12376	1.19334	0.887816	SPL7
	1	0.685391	0.646923	2.87123	1.26722	1.81294	TFL1
	2	1.07798	1.54578	2.99315	2.53444	2.72263	TFL1
	1	5.24763	1.12766	9.25351	1.14737	1.2086	SPL3
	2	4.29701	0.886791	5.3765	0.838956	0.89296	SPL3
	1	2.26054	1.17827	6.9163	1.24833	1.65099	SPL4
	2	2.53737	0.848704	6.74273	0.946058	0.823591	SPL4
	1	4.87364	1.14472	9.13666	1.62263	2.02558	SPL9
	2	2.64818	0.873573	4.43315	1.07798	0.906471	SPL9
	1	1.4323	0.873573	0.560583	1.01045	1.23257	miR156
	2	1.62263	1.14472	0.837987	1.11858	0.776469	miR156
	1	1.18236	0.828362	1.49312	0.917004	0.836053	ELF6
	2	2.16095	1.2072	1.8425	1.14737	0.893992	ELF6

### Sheet: Ttest_Exp_pVal
		p-values of comparisons between genes, t test, using R
		These p-values were obtained using the 2(-delta2) Relative expression values
		Gene	ago1Col vs ago1Ler	ago1Ler vs WtLer	ago1Col vs WtCol	WtCol vs wtLer
		SMZ	0.3465
		CO	0.8242
		TFL1	0.04295	0.3788	0.7207	0.2084
		ELF6	0.9951
		FLC	0.1899	0.0182	0.2138	0.06184
		SPL7	0.4583
		SPL3	0.4062
		SPL4	0.003215	0.03902	0.02504	0.6867
		SPL9	0.4035			0.5614
		SPL5	0.411
		SPL15	0.3889
		miR156	0.04932	0.3918	0.1017	0.988

### Sheet: GRAPhs
	Figure 2 - relative expression averages(top) and standar error (bottom)
	Sample	SMZ	TFL1	ELF6	FLC	CO	SPL7	SPL3	SPL4	SPL9
	Wt Col	1.11888	1.09635	1.01778	1.00455	1.01969	1.01485	1.00723	1.01349	1.00915
	WtLer	1.01886	2.26779	0.865022	0.0359233	1.60577	0.8112	1.05078	1.23729	1.46602
	ago1Col	1.21259	0.881687	1.67165	7.18208	1.434	1.34968	4.77232	2.39895	3.76091
	ago1Ler	0.715276	2.93219	1.66781	0.147054	1.78786	1.0499	7.315	6.82952	6.78491
	STAIRS 9472	1.01886	1.90083	1.03219	0.0359233	1.38226	1.06915	1.05078	1.09719	1.35031
	Wt Col	0.50188	0.449427	0.18942	0.0954521	0.199423	0.172983	0.120435	0.164782	0.135576
	WtLer	0.206608	0.454843	0.0289692	0.00519241	0.507044	0.0766161	0.157819	0.413701	0.559553
	ago1Col	0.327843	0.196295	0.489297	2.16274	0.799288	0.269204	0.475311	0.138415	1.11273
	ago1Ler	0.196446	0.0609644	0.17469	0.00907722	1.12849	0.0738639	1.9385	0.0867827	2.35175
	STAIRS 9472	0.206608	0.63361	0.115184	0.00519241	1.14779	0.124185	0.157819	0.151136	0.272323
		Summay of the expression (2 biological replicates)
	Expression		Gene
		Sample	miR156	miR159	miR172
		Wt Col	1.00915	1.00008	1.00751
		WtLer	1.00452	1.27297	0.927987
		ago1Col	1.52746	0.8927	4.13886
		ago1Ler	0.699285	0.692156	3.3246
		STAIRS 9472	1.06452	1.27297	0.927987
	St_err	Wt Col	0.135576	0.0287839	0.122762
		WtLer	0.228049	0.312598	0.0246514
		ago1Col	0.0951648	0.037105	0.44533
		ago1Ler	0.138702	0.040733	0.272082
		STAIRS 9472	0.0540636	0.312598	0.0246514
