## Supplemental Table 5 for "AGO1 and HSP90 buffer different genetic variants in *Arabidopsis thaliana*"

### Sheet: Hua_genotypes
Supplemental Table 5. Measurements of leaf numbers, rosette size and lastly days to flowering. All plants were genotyped using PCR amplification.
Number_of_leaves	Rosette_diameter	Days_to_flowering	Genotype
4	28.31	23	HUA2-/-
4	31.21	24	HUA2-/-
4	29.69	24	HUA2-/+
17	57.6	33	ago1-27
9	39.15	29	HUA2-/+
5	22.87	29	HUA2-/-
4	35.78	26	HUA2-/+
5	26.19	29	HUA2-/-
5	31.77	32	HUA2-/+
5	28.71	28	HUA2-/-
4	17.24	28	HUA2-/+
4	22.03	27	HUA2-/+
7	32.49	30	HUA2-/+
4	27.92	26	HUA2-/+
4	27.45	29	HUA2-/+
6	45.92	29	HUA2-/-
6	35.62	30	HUA2-/+
4	27.78	26	HUA2-/+
10	31.65	31	HUA2-/+
12	62.69	35	HUA2-/+
7	46.63	32	HUA2-/+
4	21.79	27	HUA2-/+
4	27.8	24	HUA2-/+
4	23.65	27	HUA2-/-
4	21.97	32	HUA2-/-
11	59.18	41	HUA2+/+
15	85.96	41	HUA2-/+
9	53.53	36	HUA2-/+
13	62	41	HUA2-/+
15	71.5	33	hua2-4
15	85.61	41	HUA2+/+
13	69.65	41	HUA2+/+
16	99.73	40	HUA2+/+
15	79.05	39	HUA2+/+
4	22.68	24	HUA2-/-
12	49.73	35	HUA2-/+
14	70.08	39	HUA2+/+
6	47.95	30	HUA2-/+
12	83.21	34	HUA2+/+
10	66.4	34	HUA2-/+
11	67.03	35	HUA2-/+
12	44.8	37	HUA2-/+
15	53.42	44	HUA2+/+
13	49.79	36	HUA2+/+
9	38.51	37	HUA2-/+
12	67.2	37	HUA2-/+
9	38.05	33	HUA2-/-
15	82.69	41	HUA2+/+
11	60.68	39	HUA2-/+
11	44.98	43	HUA2-/-
10	59.53	40	HUA2+/+
16	78.97	43	HUA2-/+
12	82.38	41	HUA2+/+
5	29.74	24	HUA2-/-
5	25.72	25	HUA2-/-
4	25.1	24	HUA2-/-
17	84.91	31	Col-0
18	96.58	33	Col-0
10	48.79	25	hua2-4
20	52.62	33	Col-0
19	56.98	32	Col-0
17	79.5	40	ago1-27
17	75.92	32	Col-0
11	73.93	30	hua2-4
16	72.24	32	Col-0
12	69.69	26	Col-0
11	59.17	32	ago1-27
14	68.17	38	ago1-27
11	69.66	37	ago1-27
17	82.83	30	Col-0
10	47.04	25	hua2-4
10	58.92	24	hua2-4
10	56.3	24	hua2-4
11	58.86	26	hua2-4
14	99.44	29	Col-0
10	56.79	24	hua2-4
17	79.57	31	Col-0
18	83.93	39	ago1-27
10	68.84	24	hua2-4
15	73.96	41	ago1-27
14	67.45	36	ago1-27
16	52.19	36	ago1-27
14	62.37	27	Col-0
10	57.27	23	hua2-4
6	30.08	26	hua2-4
18	61.99	40	ago1-27
12	50.98	26	hua2-4
20	66.06	41	ago1-27
14	71.26	29	Col-0
19	79.24	39	ago1-27
11	72.12	25	hua2-4
10	53.45	23	hua2-4
17	73.36	29	Col-0
10	57.36	23	hua2-4
14	79.85	26	Col-0
15	75.81	36	ago1-27
22	86.91	40	ago1-27
19	81.42	40	ago1-27
10	55.49	26	hua2-4
20	110.35	42	ago1-27
16	103.07	29	Col-0
19	97.48	30	Col-0
13	54.18	38	ago1-27
19	113.71	41	ago1-27
13	81.03	27	Col-0
15	72.38	42	ago1-27
14	97.54	27	Col-0
11	84.29	24	hua2-4
16	75.22	34	ago1-27
14	92.05	34	ago1-27
11	86.97	35	ago1-27
14	89.07	27	Col-0
17	104.6	30	Col-0
15	75.93	41	ago1-27
9	59.43	23	hua2-4
8	49.76	23	hua2-4
18	96.52	30	Col-0
16	95.43	29	Col-0
9	69.53	23	hua2-4
10	73.62	24	hua2-4
23	91.86	40	ago1-27
10	57.08	25	hua2-4
11	60	25	hua2-4
15	79.98	37	ago1-27
11	41.91	25	Col-0
9	38.09	23	Col-0
10	40.5	24	Col-0
9	45.11	23	hua2-4
22	65.01	39	Col-0
11	46.85	25	hua2-4
15	51.76	40	ago1-27
11	45.44	27	hua2-4
11	48.01	24	hua2-4
12	43.26	36	ago1-27
11	41.8	26	hua2-4
17	52.23	30	Col-0
16	56.71	37	ago1-27
18	61.88	39	ago1-27
18	72.57	30	Col-0
11	57.44	26	hua2-4
17	71.48	30	Col-0
16	77.49	30	Col-0
17	65.74	30	Col-0
15	41.4	37	ago1-27
11	61.8	25	hua2-4
16	66.69	41	ago1-27
12	50.16	34	ago1-27
12	77.93	30	Col-0
9	56.02	23	hua2-4
16	73.52	37	ago1-27
14	68.05	30	Col-0
12	63.82	29	Col-0
11	60.42	24	hua2-4
17	77.41	31	Col-0
10	47.74	24	hua2-4
10	62.4	26	hua2-4
10	66.36	25	hua2-4

### Sheet: Stat_tests
	P -values for Wilcoxon tests
		ago1-27 comparison		Col-0 comparison	HUA2 comparison				ago1-27 comparison refers to the comparison between ago1-27 and hua2-4,ago1-27
	Phenotype	Col-0 bg vs hua2-4 bg	HUA2 bg vs hua2-4	Wt vs ago1-27	hua2-4 vs ago1-27				Col-0 comparison refers to the comparison beetween Col-0 Wt and Col-0 ago1-27
	Days to flowering	5.057e-06	0.0001753	8.905e-12	0.02813				HUA2 comparison refers to the comparison beetween hua2-4 and hua2-4,ago1-27
	Rosette leaf number	8.737e-08	1.977e-05	0.7905	1.305e-06
	Rosette diameter	7.025e-11	2.071e-07	0.2933	1.984e-10
									Genotype	HUA2_status	AGO1_status	Backgroud
				Wt Col-0 vs Col-0;hua2-4					Col-0	wt	wt	Col-0
	Rosette leaf number			1.504e-10					ago1-27	wt	ago1-27	Col-0
									hua2-4	hua2-4	wt	Col-0
									HUA+/+	wt	ago1-27	Col-0
	Significant p-value threshold after Bonferrioni correction:								HUA2-/-	hua2-4	ago1-27	Col-0
	0.00416667								HUA2-/+	hua2-4	heterozygote	Col-0
