## Supplemental Table 7 for "AGO1 and HSP90 buffer different genetic variants in *Arabidopsis thaliana*"

### Sheet: Sheet1
	Table S1 Primers
	Gene	Primer Name	Sequence	Purpose	Reference
	MIR156F	Col_miR156f_seqFo2	ACAGCCAATGAGCCAAAGAT	sequencing	This study
		Col_miR156f_seqRe1	GAGGGTGTGGCGATCATAAA	sequencing	This study
		Ler_miR156f_seqFo2	CGAGCAATGTTCCTCCATAA	sequencing	This study
		Ler_miR156f_seqRe1	GACGCAGAGTGAGGGTGTG	sequencing	This study
	MIR156F	miR156f_Col_200_Fow1	CACCCCAAAGATAAAGAAACA	genotyping	This study
		miR156f_Col_200_rev2	GGACGCAGAGGGAGGGTGTG	genotyping	This study
		miR156f_Ler1_200_Fow1	CACCCCAAAGATAAATAAACA	genotyping	This study
		miR156f_Ler1_200_rev2	GGACGCAGAGTGAGGGTGTG	genotyping	This study
	MIR156D	miR156d_fow1	CACGATGGGTCAACAAAATATAAC	sequencing	This study
		miR156d_fow2	CAAAATATAACCCAAATGGAGATAGAC	sequencing	This study
		miR156d_rev1	GATCCATCGATCAAGTCTTTGTTA	sequencing	This study
		miR156d_int1	CACCTTCACATACATGTGTAAAG	sequencing	This study
	MIR156E	miR156e_fow1	AAGTTGCAGTTCACGTGGTTAG	sequencing	This study
		miR1563_rev1	AACCCTGCATAATTAAAATGTTAGAG	sequencing	This study
		miR156e_fow2	TTTCTTCCCACATCCAAAGATAG	sequencing	This study
		miR156_rev2	TGCTTATGGCTAGAAGACACATAG	sequencing	This study
	MIR172B	miR172b_seq_Fow1	TAACGCCCTAATCCGTCATT	sequencing	This study
		miR172b_seq_Fow2	ACGCCCTAATCCGTCATTG	sequencing	This study
		miR172b_seq_Rev1	TCCCACTGCTTTTCTCCTTC	sequencing	This study
		miR172b_int1	CCAAAGATCGATCCAGACTTCAATC	sequencing	This study
	SOC1	SOC1_fow_yama	TGAGGCATACTAAGGATCGAG	qPCR	Yamaguchi et al, 2009. Developmental Cell
		SOC1_rev_yama	GCGTCTCTACTTCAGAACTTGGGC	qPCR	Yamaguchi et al, 2009. Developmental Cell
	CO	CO RT1 Sense	TGCAGCGTACCACAGAC	qPCR	This study
		CO RT1 Antisense	ATGAAATGTATGCGTTATGGTTAAT	qPCR	This study
	ELF6	ELF6_fow1	AATTCCTTGTTATTTGCCATAAAGA	qPCR	This study
		ELF6_rev1	CATCATAGCTGAAAGGGACTTTG	qPCR	This study
	FLC	FLC_sense	CGACAAGTCACCTTCTCCA	qPCR	This study
		FLC_antisense	CAAGGATCTTGACCAGGTTA	qPCR	This study
	TFL1	TFL1_fow5	TCAGATCCTTCTTCACTTTGGTG	qPCR	This study
		TFL1_rev_5	AGGGGTCACTAGGACCTGGA	qPCR	This study
	SPL2	SPL2_Fow_Kim	ACGGGTTGGAGGTTGCTTGAGG	qPCR	Kim J.J., et al, 2012 Plant physiology
		SPL2_Rev_Kim	TTTCCGATACCGAGCACAATAG	qPCR	Kim J.J., et al, 2012 Plant physiology
	SPL3	SPL3_fow1	TCTGGTCTTCACCAACGTTTC	qPCR	This study
		SPL3_rev1	GCTTGGCTTCATCAAACTCAC	qPCR	This study
	SPL4	SPL4_fow_yama	TCAAGGGTAGAGATGACACTTCCTAT	qPCR	Yamaguchi et al, 2009. Developmental Cell
		SPL4_rev_yama	GCGTTTGCATATAGCTGATAACAT	qPCR	Yamaguchi et al, 2009. Developmental Cell
	SPL5	SPL5_fow_Kim	CCAGACTCAAGAAAGAAACAGGGTAGACAG	qPCR	Kim J.J., et al, 2012 Plant physiology
		SPL5_rev_Kim	TCCGTGTAGGATTTAATACCATGACC	qPCR	Kim J.J., et al, 2012 Plant physiology
	SLP9	SPL9_uncut_F	TACAAGGGAATTGGCGACTC	qPCR	This study
		SPL9_uncut_R	GGCGGGTTCAGATACTGATG	qPCR	This study
	SPL10	SPL10_Fow_Kim	GTGTGGGAGAATGCTCAGGAGG	qPCR	Kim J.J., et al, 2012 Plant physiology
		SPL10_Rev_Kim	ACGGGAGTGTGTTTGATCCCTTGTG	qPCR	Kim J.J., et al, 2012 Plant physiology
	SPL11	SPL11_Fow_Kim	AGTCCAAGTTTCAACTTCATGGCG	qPCR	Kim J.J., et al, 2012 Plant physiology
		SPL11_Rev_Kim	GAACAGAGTAGAGAAAATGGCTGCAC	qPCR	Kim J.J., et al, 2012 Plant physiology
	SPL13	SPL13_Fow_Kim	CCAATCTCTTCTTCTCCAAACAGTACCAGAAGC	qPCR	Kim J.J., et al, 2012 Plant physiology
		SPL13_Rev_Kim	GAAGCAAATGAGGGACTGACGACG	qPCR	Kim J.J., et al, 2012 Plant physiology
	SPL15	SPL15_Fow_Kim	GAATGTTTTATCACATGGAAGCTC	qPCR	Kim J.J., et al, 2012 Plant physiology
		SPL15_Rev_Kim	TCATCGAGTCGAAACCAGAAGATG	qPCR	Kim J.J., et al, 2012 Plant physiology
	SPL7	SPL7_fow2	CAAAGCCCTATAGAGTCAAAGGAT	qPCR	This study
		SPL7_rev2	AGTCTCTTTTCCGCCGCTAT	qPCR	This study
	LFY	LFY_fow3	AACGGAGACGATTGCAAGAA	qPCR	This study
		LFY_rev3	GCACCGGTTCCTCAGATAAC	qPCR	This study
	FUL	FUL_yama_fow	TTGCAAGATCACAACAATTCGCTTCT	qPCR	Yamaguchi et al, 2009. Developmental Cell
		FUL_yama_Rev	GAGAGTTTGGTTCCGTCAACGACGAT	qPCR	Yamaguchi et al, 2009. Developmental Cell
	AP1	AP1_Fow2	GCAAGCAATGAGCCCTAAAG	qPCR	This study
		AP1_Rev2	TGCTCCTGTATGGCCTTCTC	qPCR	This study
	FT	FT RT1 Sense	TCCAAGTCCTAGCAACCC	qPCR	This study
		FT RT1 Antisense	AAACAATATAAACACGACACGATG	qPCR	This study
	AP2	AP2_fow2	CGAGGTCGAAGCTGCTAGA	qPCR	This study
		AP2_rev2	CTCATCGTAAATACTCGGATCAAA	qPCR	This study
	TOE1	TOE1_fow2	CAAATGTGGTAGATGGGAAGC	qPCR	This study
		TOE1_rev2	TTGATTGCAGCCTTGTCATAA	qPCR	This study
	TOE2	TOE2_fow2	CAACCACCACCATAGCTTCC	qPCR	This study
		TOE2_rev2	CCAACCTCAGGGCTGTGTAG	qPCR	This study
	SMZ	SMZ_fow2	TCGTGGATGATTATAGGCATGA	qPCR	This study
		SMZ_rev2	GCCAAGCCTTTGTATTTGGA	qPCR	This study
	AtsnoR101	AtsnoR101_Cui_F	CTTCACAGGTAAGTTCGCTTG	qPCR	Cui et al, 2014. The plant journal
		AtsnoR101_Cui_R	AGCATCAGCAGACCAGTAGTT	qPCR	Cui et al, 2014. The plant journal
	UBC	UBC21	GACCAAGATATTCCATCCTA	qPCR	This study
		UBC21	GTTAAGAGGACTGTCCG	qPCR	This study
	MIR172B	miR172b probe	ATGCAGCATCATCAAGATTCT	probe	This study
